# Autoantibodies Against Ro/SS-A, CENP-B, and La/SS-B are Increased in Patients with Kidney Allograft Antibody-Mediated Rejection

**DOI:** 10.1101/2020.12.02.408922

**Authors:** Sergi Clotet-Freixas, Max Kotlyar, Caitriona M. McEvoy, Chiara Pastrello, Sonia Rodríguez-Ramírez, Sofia Farkona, Heloise Cardinal, Mélanie Dieudé, Marie-Josée Hébert, Yanhong Li, Olusegun Famure, Peixuen Chen, S. Joseph Kim, Emilie Chan, Igor Jurisica, Rohan John, Andrzej Chruscinski, Ana Konvalinka

## Abstract

Antibody-mediated rejection (AMR) causes >50% of late kidney graft losses. Although donor-specific antibodies (DSA) against HLA cause AMR, antibodies against non-HLA antigens are also linked to rejection. Identifying key non-HLA antibodies will improve our understanding of antibody-mediated injury.

We analyzed non-HLA antibodies using protein microarrays in sera from 91 kidney transplant patients with AMR, mixed rejection, acute cellular rejection (ACR), or acute tubular necrosis (ATN). IgM and IgG antibodies against 134 non-HLA antigens were measured pre-transplant, at the time of biopsy-proven diagnosis, and post-diagnosis. Findings were validated in 60 kidney transplant patients from an independent cohort.

Seventeen non-HLA antibodies were significantly increased (p<0.05) in AMR and mixed rejection compared to ACR or ATN pre-transplant, nine at diagnosis and six post-diagnosis. AMR and mixed cases showed significantly increased pre-transplant levels of IgG anti-Ro/SS-A and anti-CENP-B, compared to ACR. Together with IgM anti-CENP-B and anti-La/SS-B, these antibodies were also significantly increased in AMR/mixed rejection at diagnosis. Increased IgG anti-Ro/SS-A and anti-CENP-B pre-transplant and at diagnosis, and IgM anti-La/SS-B at diagnosis, were associated with the presence of microvascular lesions, but not with tubulitis or interstitial/total inflammation. All three antibodies were associated with the presence of class-II DSA (p<0.05). Significantly increased IgG anti-Ro/SS-A in AMR/mixed compared to ACR (p=0.01), and numerically increased IgM anti-CENP-B (p=0.05) and anti-La/SS-B (p=0.06), were validated in the independent cohort.

This is the first study that implicates autoantibodies against Ro/SS-A and CENP-B in AMR. These non-HLA antibodies may participate in the crosstalk between autoimmunity and alloimmunity in kidney AMR.

**SIGNIFICANCE STATEMENT:** Antibody-mediated rejection (AMR) causes >50% of kidney graft losses. Although donor-specific antibodies against HLA cause AMR, antibodies against non-HLA antigens are also linked to rejection. Serum samples of 91 kidney transplant patients were analyzed using protein arrays against 134 non-HLA antigens. AMR and mixed rejection cases showed significantly increased pre-transplant levels of IgG anti-Ro/SS-A and anti-CENP-B, compared to acute cellular rejection. Together with IgM anti-CENP-B and anti-La/SS-B, these antibodies were significantly increased in AMR/mixed rejection at diagnosis and were validated in a second, independent cohort. Increased IgG anti-Ro/SS-A, IgG anti-CENP-B and IgM anti-La/SS-B were associated with the presence of microvascular lesions and anti-HLA class-II antibodies. This is the first study to implicate anti-Ro/SS-A, anti-La/SS-B and anti-CENP-B autoantibodies in AMR.
