## Supplemental Table 2 for "Autoantibodies Against Ro/SS-A, CENP-B, and La/SS-B are Increased in Patients with Kidney Allograft Antibody-Mediated Rejection"

### Sheet: Table S1
Table S1. List of non-HLA antigens studied in the protein array. A total of 134 antigens were spotted on each array, in duplicate. Phosphate buffer saline (PBS) was spotted in duplicate as negative control. IgG and IgM antibodies against each antigen were measured.
Antibody class	Antibody nomenclature	Antigen specificity	Gene name(s)	Species / Origin	Source (Tissue, Expression system)	Manufacterer / Institution
IgG	IgG_HCEC cytop	Cardiac endothelial cells	Protein lysate (cytoplasm)	Homo sapiens, Native	Heart	Dr. Rao (University Health Network)
IgG	IgG_MDA5	Melanoma differentiation-associated protein 5 (CADM-140 antigen)	MDA5	Homo sapiens, Recombinant	Expressed in baculovirus	Diarect
IgG	IgG_Gliadin	Gliadin	N/A	Triticum aestivum, Recombinant	Expressed in E.coli	Diarect
IgG	IgG_tTG E. coli	Tissue Transglutaminase	TGM	Escherichia coli, Recombinant	Expressed in E.coli	Diarect
IgG	IgG_Myosin Bind Protein C	Myosin Bind Protein C	MYBPC3	Homo sapiens, Recombinant	UNKNOWN	Dr. Sadayappan (Loyola University)
IgG	IgG_Tropoelastin	Tropoelastin	ELN	Homo sapiens, Recombinant	UNKNOWN	Dr. Keeley (University of Toronto)
IgG	IgG_Insulin	Insulin	N/A	Homo sapiens, Recombinant	Expressed in Saccharomyces cerevisiae	Sigma
IgG	IgG_Tropomyosin	Tropomyosin	TPM1, TPM2, TPM3, TPM4	Sus scrofa, Native	Muscle	Sigma
IgG	IgG_Myosin	Myosin	MYO	Oryctolagus cuniculus, Native	Muscle	Sigma
IgG	IgG_Jo-1	His-tRNA Synthase	HARS	Homo sapiens, Recombinant	Expressed in baculovirus	Diarect
IgG	IgG_Ribo P1	Ribosomal Phosphoprotein P1	RPLP1	Homo sapiens, Recombinant	Expressed in baculovirus	Diarect
IgG	IgG_MPO	Myeloperoxidase	MPO	Homo sapiens, Native	Peripheral blood polimorphonuclear leucocytes	Diarect
IgG	IgG_Scl-70 Full	DNA Topoisomerase 1 (Antigen Scl-70 Full length)	TOP1	Homo sapiens, Recombinant	Expressed in baculovirus	Diarect
IgG	IgG_Scl-70: trunc	DNA Topoisomerase 1 (Antigen Scl-70 Truncated)	TOP1	Homo sapiens, Recombinant	Expressed in baculovirus	Diarect
IgG	IgG_DNA Topoisomerase I (Scl-70; non recombinant; bovine)	DNA Topoisomerase 1 (Antigen Scl-70)	TOP1	Bos taurus, Native	N/A	Diarect
IgG	IgG_Sm (non-recombinant; bovine)	Small nuclear ribonucleoprotein Sm	SNRP	Bos taurus, Native	N/A	Diarect
IgG	IgG_OGDC-E2	2-oxoglutarate dehydrogenase complex (OGDC-E2 antigen, M2 component)	DLST	Homo sapiens, Recombinant	Expressed in baculovirus	Diarect
IgG	IgG_mouse fgl2	Fibronigen-like protein 2 / Fibroleukin	Fgl2	Mus musculus, Recombinant	UNKNOWN	Dr. Levy (University of Toronto)
IgG	IgG_HSP 70	Heat shock protein 70	HSPA1	Homo sapiens, Recombinant	Expressed in E.coli	Enzo Life Sciences
IgG	IgG_HSP 60	Heat shock protein 60	HSPD1	Homo sapiens, Recombinant	Expressed in E.coli	Enzo Life Sciences
IgG	IgG_C10	Type III Collagen	COL3A1	Homo sapiens, Native	Placenta	Sigma
IgG	IgG_Heparin	Heparan sulfate	N/A	Bos taurus, Native	Kidney	Sigma
IgG	IgG_EBNA-1	Epstein-Barr nuclear antigen 1	EBNA1	Epstein-Barr virus (Human herpesvirus 4), Peptide	N/A	Dr. Utz (Stanford University)
IgG	IgG_Fib I-S	Fibrinogen, Type I-S	FGA (63.5 KDa) + FGB (56 KDa) + FGG (47 KDa)	Bos taurus, Native	Plasma	Sigma
IgG	IgG_PL-12	Alanyl-tRNA Synthase (PL-12 antigen)	AARS1	Homo sapiens, Recombinant	Expressed in baculovirus	Diarect
IgG	IgG_La/SS-B	La / SS-B	SSB	Homo sapiens, Recombinant	Expressed in baculovirus	Diarect
IgG	IgG_Ku (p70/p80)	Ku protein (p70 and p80 subunits)	XRCC6 (Ku70) + XRCC5 (Ku80)	Homo sapiens, Recombinant	Expressed in baculovirus	Diarect
IgG	IgG_HGMEC Lysate	Glomerular endothelial cells	Protein lysate	Homo sapiens, Native	Kidney	Cell Systems
IgG	IgG_Ro/SS-A (60kD; recombinant)	Ro / SS-A	RO60	Homo sapiens, Recombinant	Expressed in E.coli	Diarect
IgG	IgG_Sp100	Nuclear autoantigen Sp-100	SP100	Homo sapiens, Recombinant	Expressed in baculovirus	Diarect
IgG	IgG_AT1	Angiotensin 2 type 1 receptor	AGTR1	Peptide	UNKNOWN	Genscript
IgG	IgG_Troponin C	Troponin C	TNNC1	Homo sapiens, Recombinant	Expressed in E.coli / Heart	CalBioreagents
IgG	IgG_HSP 27	Heat shock protein 27	HSPB1	Homo sapiens, Recombinant	Expressed in E.coli	Enzo Life Sciences
IgG	IgG_Actin (Bovine)	Actin	ACTB	Bos taurus, Native	Muscle	Sigma
IgG	IgG_Actin Rabbit	Actin (rabbit muscle)	ACTB	Oryctolagus cuniculus, Native	Muscle	Invitrogen (Molecular Probes)
IgG	IgG_Aggrecan	Aggrecan	ACAN (Aggrecan core protein)	Bos taurus, Native	Articular cartilage	Sigma
IgG	IgG_PBS	Buffer (vehicle control)	N/A	N/A	N/A	N/A
IgG	IgG_Thyrogobulin	Thyroglobulin	TG	Homo sapiens, Native	Thyroid glands	Diarect
IgG	IgG_BPI	Bactericidal permeability-increasing protein	BPI	Homo sapiens, Native	Buffy coats	Diarect
IgG	IgG_HCEC memb	Cardiac endothelial cells	Protein lysate (membrane)	Homo sapiens, Native	Heart	Dr. Rao (University Health Network)
IgG	IgG_Glycyl-tRNA Synthetase (EJ)	Glycyl-tRNA Synthetase	GARS1	Homo sapiens, Recombinant	Expressed in baculovirus	Diarect
IgG	IgG_Nup62	Nuclear pore glycoprotein p62	NUP62	Homo sapiens, Recombinant	Expressed in baculovirus	Diarect
IgG	IgG_LCI	Formiminotransferase	FTCD	Homo sapiens, Recombinant	Expressed in baculovirus	Diarect
IgG	IgG_alphaB-crystallin	Alpha-crystallin B chain	CRYAB	Homo sapiens, Recombinant	Expressed in E.coli	Enzo Life Sciences
IgG	IgG_Beta 2 Glyc	β2-Glycoprotein 1	APOH	Homo sapiens, Recombinant	Expressed in baculovirus	Diarect
IgG	IgG_Ox LDL	(P23) Copper Oxidized Low Density Lipoproteins	N/A	Homo sapiens, Native	Plasma	Academy Bio-Medical Company
IgG	IgG_Proteoglycan	Proteoglycan	N/A	Bos taurus, Native	Nasal septum	Sigma
IgG	IgG_LG3	Basement membrane-specific heparan sulfate proteoglycan core protein	HSPG2	Homo sapiens, Recombinant	UNKNOWN	Dr. Hebert (University of Montreal)
IgG	IgG_Ribo P2	Ribosomal Phosphoprotein P2	RPLP2	Homo sapiens, Recombinant	Expressed in E.coli	Diarect
IgG	IgG_SmD2	Small nuclear ribonucleoprotein Sm D2	SNRPD2	Homo sapiens, Recombinant	Expressed in baculovirus	Diarect
IgG	IgG_PR3	Proteinase 3	PR3	Homo sapiens, Native	Peripheral blood leucocytes	Diarect
IgG	IgG_snRNP C	U1 small nuclear ribonucleoprotein (C protein component)	SNRPC	Homo sapiens, Recombinant	Expressed in baculovirus	Diarect
IgG	IgG_snRNP 68 B/B	U1 small nuclear ribonucleoprotein 68 (Sm B/B antigen)	SNRNP70	Homo sapiens, Recombinant	Expressed in baculovirus	Diarect
IgG	IgG_smooth muscle	Human intestinal smooth muscle cell lysate	Protein lysate	Homo sapiens, Native	Intestine	ScienCell
IgG	IgG_Intrinsic Factor	Intrinsic Factor	IF	Homo sapiens, Recombinant	Expressed in baculovirus	Diarect
IgG	IgG_RNP/Sm (non-recombinant; bovine)	RNP/Sm ribonucleoprotein complex	N/A	Bos taurus, Native	Mixture of bovine tissues	Diarect
IgG	IgG_PDC-E2	Pyruvate dehydrogenase complex (PDC-E2 antigen, M2 component)	DLAT	Homo sapiens, Recombinant	Expressed in baculovirus	Diarect
IgG	IgG_dsDNA (plasmid)	dsDNA (plasmid)	N/A	N/A	Propagated in and purified from E.coli	Diarect
IgG	IgG_Measles	Rubeola (Measles) Antigen	Protein lysate (viral material partically purified)	Measles virus, Infected cells	Vero cell culture	Meridian
IgG	IgG_Laminin	Laminin	LAMA1, LAMB1, LAMC1, LAMC2	Mus musculus, Native	Engelbreth-Holm-Swarm sarcoma basement membrane	Sigma
IgG	IgG_C9	Type V Collagen	COL5A1	Homo sapiens, Native	Placenta	Sigma
IgG	IgG_Porcine Myosin	Myosin	MYO	Sus scrofa, Native	Heart	Sigma
IgG	IgG_TUBA1B protein	Tubulin alpha-1B chain	TUBA1B	Homo sapiens, Recombinant	Expressed in wheat germ	Abnova
IgG	IgG_Ald	Aldolase	ALDOA, ALDOB	Oryctolagus cuniculus, Native	Muscle	Sigma
IgG	IgG_TPO	Thyroid peroxidase	TPO	Homo sapiens, Recombinant	Expressed in baculovirus	Diarect
IgG	IgG_SRP54	Signal recognition particle 54 kDa protein	SRP54	Homo sapiens, Recombinant	Expressed in baculovirus	Diarect
IgG	IgG_PL-7	Threonyl-tRNA Synthase (PL-7 antigen)	TARS	Homo sapiens, Recombinant	Expressed in baculovirus	Diarect
IgG	IgG_Troponin I	Troponin I	TNNI3	Homo sapiens, Native	Heart	Sigma
IgG	IgG_beta 2 GPI (non-recombinant) (Bovine)	β2-Glycoprotein 1	APOH	Bos taurus, Native	Fetal calf serum	Diarect
IgG	IgG_Ro/SS-A (60 kD; non-recombinant; bovine)	Ro / SS-A	RO60	Bos taurus, Native	Mixture of bovine tissues	Diarect
IgG	IgG_M2	M2 mixture (PDC-E2 + OGDC-E2 + BCOADC-E2)	DLAT (PDC-E2), DLST (OGDC-E2), DBT (BCOADC-E2)	Homo sapiens, Recombinant	Expressed in baculovirus	Diarect
IgG	IgG_M2AR	Muscarinic M2 receptor	M2AR	Homo sapiens, Peptide	UNKNOWN	Genscript
IgG	IgG_A1AR	Alpha-1 adrenergic receptor	ADRA1A, ADRA1B, ADRA1C, ADRA1D	Homo sapiens, Peptide	UNKNOWN	Genscript
IgG	IgG_ICAM-1	Intercellular adhesion molecule 1	ICAM1	Homo sapiens, Recombinant	Expressed in CHO cells	ProSci
IgG	IgG_Alpha-KGDH	Alpha-ketoglutarate dehydrogenase	OGDH	Sus scrofa, Native	Heart	Sigma
IgG	IgG_Fib IV	Fibrinogen, type IV	FGA (63.5 KDa) + FGB (56 KDa) + FGG (47 KDa)	Bos taurus, Native	Plasma	Sigma
IgG	IgG_PCNA	Proliferating Cell Nuclear Antigen	PCNA	Homo sapiens, Recombinant	Expressed in baculovirus	Diarect
IgG	IgG_snRNP A	U1 small nuclear ribonucleoprotein (A protein component)	SNRPA	Homo sapiens, Recombinant	Expressed in baculovirus	Diarect
IgG	IgG_PM/Scl 75	PM / Scl-75	EXOSC9	Homo sapiens, Recombinant	Expressed in baculovirus	Diarect
IgG	IgG_HCEC total	Cardiac endothelial cells_1	Protein lysate (total, extracted with Triton X-100)	Homo sapiens, Native	Heart	Dr. Rao (University Health Network)
IgG	IgG_TIF1 gamma	Transcriptional intermediary factor 1 gamma	TRIM33	Homo sapiens, Recombinant	Expressed in baculovirus	Diarect
IgG	IgG_gp210	Nuclear pore membrane glycoprotein 210	NUP210	Homo sapiens, Recombinant	Expressed in baculovirus	Diarect
IgG	IgG_GP2	Glycoprotein 2	GP2	Homo sapiens, Recombinant	Expressed in baculovirus	Diarect
IgG	IgG_HSP 90	Heat shock protein 90	HSP90AA1 (alpha), HSP90AB1 (beta)	Homo sapiens, Native	HeLa cells	Enzo Life Sciences
IgG	IgG_HMG CoA	3-hydroxy-3-methylglutaryl-coenzyme A reductase	HMGCR	Homo sapiens, Recombinant	Expressed in E.coli	Cayman
IgG	IgG_C8	Type I Collagen	COL1A1	Homo sapiens, Native	Placenta	Sigma
IgG	IgG_dsDNA	dsDNA	N/A	Salmo salar, Native	Sperm	Sigma
IgG	IgG_PDH	Pyruvate dehydrogenase	PDHA1. PDHB	Sus scrofa, Native	Heart	Sigma
IgG	IgG_SmD1	Small nuclear ribonucleoprotein D1 polypeptide	SNRPD1	Homo sapiens, Recombinant	Expressed in baculovirus	Diarect
IgG	IgG_SmD	Mixture of small ribonucleoprotein polypeptides (D1, D2, D3)	SNRPD1, SNRPD2, SNRPD3	Homo sapiens, Recombinant	Expressed in baculovirus	Diarect
IgG	IgG_Mi-2	Chromodomain-helicase-DNA-binding protein (Mi-2 antigen)	CHD4	Homo sapiens, Recombinant	Expressed in baculovirus	Diarect
IgG	IgG_Ro/SS-A (52 KDa)	Ro / SS-A	TRIM21	Homo sapiens, Recombinant	Expressed in baculovirus	Diarect
IgG	IgG_CENP-A	Major centromere autoantigen A	CENPA	Homo sapiens, Recombinant	Expressed in baculovirus	Diarect
IgG	IgG_HCEC total Utz	Cardiac endothelial cells_2	Protein lysate (total, extracted with SDS)	Homo sapiens, Native	Heart	Dr. Rao (University Health Network)
IgG	IgG_Asparaginyl-tRNA Synthetase	Asparaginyl-tRNA Synthetase	NARS1	Homo sapiens, Recombinant	Expressed in baculovirus	Diarect
IgG	IgG_LKM 1 hp	Cytochrome P450 2D6 (LKM 1 antigen)	CYP2D6	Homo sapiens, Recombinant	Expressed in baculovirus	Diarect
IgG	IgG_tTG baculovirus	Tissue Transglutaminase	tTG	Homo sapiens, Recombinant	Expressed in baculovirus	Diarect
IgG	IgG_Alpha elastin	Alpha Elastin	EMILIN1	Homo sapiens, Recombinant	UNKNOWN	Dr. Keeley (University of Toronto)
IgG	IgG_Troponin T	Troponin T	TNNT2	Homo sapiens, Native	Heart	Sigma
IgG	IgG_GBM, diss	Alpha-3 chain of type IV Collagen (GBM antigen)	COL4A3	Homo sapiens, Recombinant	Expressed in baculovirus	Diarect
IgG	IgG_Cardiolipin C1649	Cardiolipin	N/A	Bos taurus, Native	Heart	Sigma
IgG	IgG_C6 7521	Type IV Collagen chains	COL4A2, COL4A3, COL4A4, COL4A5, COL4A6	Homo sapiens, Native	Placenta	Sigma
IgG	IgG_PM/Scl 100	PM / Scl-100 (Scleroderma antigen protein complex)	EXOSC10	Homo sapiens, Recombinant	Expressed in baculovirus	Diarect
IgG	IgG_snRNP 68	U1 small nuclear ribonucleoprotein 68	SNRNP70	Homo sapiens, Recombinant	Expressed in E.coli	Diarect
IgG	IgG_CENP-B	Major centromere autoantigen B	CENPB	Homo sapiens, Recombinant	Expressed in baculovirus	Diarect
IgG	IgG_Desmin	Desmin	DES	Homo sapiens, Recombinant	Expressed in E.coli	GenWay
IgG	IgG_beta 2 GPI (non-recombinant) (Human)	β2-Glycoprotein 1	APOH	Homo sapiens, Native	Serum	Diarect
IgG	IgG_Nucleosome (non-recombinant; bovine)	Nucleosome	N/A	Bos taurus, Native	Mixture of bovine tissues	Diarect
IgG	IgG_BCOADC-E2	2-oxo-acid dehydrogenase complex (BCOADC-E2 antigen, M2 component)	DBT	Homo sapiens, Recombinant	Expressed in baculovirus	Diarect
IgG	IgG_human fgl2	Fibronigen-like protein 2 / Fibroleukin	FGL2	Homo sapiens, Recombinant	Dr. Levy (University of Toronto)	N/A
IgG	IgG_B1AR	Beta-1 adrenergic receptor	ADRB1	Peptide	UNKNOWN	Genscript
IgG	IgG_Grp78/BiP	Heat shock 70 kDa protein 5	GRP78 (HSPA5)	Mesocricetus auratus, Recombinant	Expressed in E.coli	Enzo Life Sciences
IgG	IgG_HSP 40	Heat shock protein 40, DnaJ protein homolog 1	DNAJB11	Homo sapiens, Recombinant	Expressed in E.coli	Enzo Life Sciences
IgG	IgG_ssDNA	ssDNA	N/A	Bos taurus, Native	Calf thymus	Sigma
IgG	IgG_Ribo P0	Ribosomal Phosphoprotein P0	RPLP0	Homo sapiens, Recombinant	Expressed in baculovirus	Diarect
IgG	IgG_Nucleolin	Nucleolin	NCL	Homo sapiens, Recombinant	Expressed in baculovirus	Diarect
IgG	IgG_SmD3	Small nuclear ribonucleoprotein Sm D3	SNRPD3	Homo sapiens, Recombinant	Expressed in baculovirus	Diarect
IgG	IgG_alpha-Actinin	Alpha-actinin	ACTN2, ACTN4	Gallus gallus domesticus, Native	Gizzard	Sigma
IgG	IgG_B2AR	Beta-2 adrenergic receptor	ADRB2	Peptide	UNKNOWN	Genscript
IgG	IgG_C4	Type IV Collagen chains	COL4A1, COL4A2, COL4A3, COL4A4, COL4A5, COL4A6	Homo sapiens, Native	Placenta	Sigma
IgG	IgG_Enolase	Beta-enolase	ENO3	Oryctolagus cuniculus, Native	Muscle	Sigma
IgG	IgG_Fib I	Fibrinogen, type I-S	FGA (63.5 KDa) + FGB (56 KDa) + FGG (47 KDa)	Homo sapiens, Native	Plasma	Sigma
IgG	IgG_HSP 47	Heat shock protein 47, Colligin	HSP47	Homo sapiens, Recombinant	Expressed in E.coli	Enzo Life Sciences
IgG	IgG_MP (Antigona)	2-Methacryloyloxyethyl phosphorylcholine	N/A	Biocompatible polymer	N/A	Sigma
IgG	IgG_PTC (Antigona)	L-α-Phosphatidylcholine	N/A	Egg yolk, Native	N/A	Sigma
IgG	IgG_Vimentin	Vimentin	VIM	Homo sapiens, Recombinant	Expressed in E.coli	Enzo Life Sciences
IgG	IgG_Human IgA	Human IgA	N/A	Homo sapiens, Native	Serum	Dr.Cardella (University of Toronto)
IgG	IgG_Human IgG	Human IgG	N/A	Homo sapiens, Native	Serum	Jackson Immunoresearch
IgG	IgG_human IgG F(ab)2	Human IgG, F(ab)2 fragment	N/A	Homo sapiens, Native	Serum	Dr.Cardella (University of Toronto)
IgG	IgG_human IgG Fc	Human IgG, Fc fragment	N/A	Homo sapiens, Native	Serum	Dr.Cardella (University of Toronto)
IgG	IgG_Human IgM	Human IgM	N/A	Homo sapiens, Native	Serum	Jackson Immunoresearch
IgG	IgG_mouse IgG F(ab')2	Mouse IgG, F(ab)2 fragment	N/A	Mus musculus, Native	Serum	Jackson Immunoresearch
IgG	IgG_mouse IgG Fc	Mouse IgG, Fc fragment	N/A	Mus musculus, Native	Serum	Jackson Immunoresearch
IgG	IgG_mouse IgM	Mouse IgM	N/A	Mus musculus, Native	Serum	Biolegend
IgG	IgG_whole mouse IgG	Mouse IgG	N/A	Mus musculus, Native	Serum	Jackson Immunoresearch
IgM	IgM_HCEC cytop	Cardiac endothelial cells	Protein lysate (cytoplasm)	Homo sapiens, Native	Heart	Dr. Rao (University Health Network)
IgM	IgM_MDA5	Melanoma differentiation-associated protein 5 (CADM-140 antigen)	MDA5	Homo sapiens, Recombinant	Expressed in baculovirus	Diarect
IgM	IgM_Gliadin	Gliadin	N/A	Triticum aestivum, Recombinant	Expressed in E.coli	Diarect
IgM	IgM_tTG E. coli	Tissue Transglutaminase	TGM	Escherichia coli, Recombinant	Expressed in E.coli	Diarect
IgM	IgM_Myosin Bind Protein C	Myosin Bind Protein C	MYBPC3	Homo sapiens, Recombinant	UNKNOWN	Dr. Sadayappan (Loyola University)
IgM	IgM_Tropoelastin	Tropoelastin	ELN	Homo sapiens, Recombinant	UNKNOWN	Dr. Keeley (University of Toronto)
IgM	IgM_Insulin	Insulin	N/A	Homo sapiens, Recombinant	Expressed in Saccharomyces cerevisiae	Sigma
IgM	IgM_Tropomyosin	Tropomyosin	TPM1, TPM2, TPM3, TPM4	Sus scrofa, Native	Muscle	Sigma
IgM	IgM_Myosin	Myosin	MYO	Oryctolagus cuniculus, Native	Muscle	Sigma
IgM	IgM_Jo-1	His-tRNA Synthase	HARS	Homo sapiens, Recombinant	Expressed in baculovirus	Diarect
IgM	IgM_Ribo P1	Ribosomal Phosphoprotein P1	RPLP1	Homo sapiens, Recombinant	Expressed in baculovirus	Diarect
IgM	IgM_MPO	Myeloperoxidase	MPO	Homo sapiens, Native	Peripheral blood polimorphonuclear leucocytes	Diarect
IgM	IgM_Scl-70 Full	DNA Topoisomerase 1 (Antigen Scl-70 Full length)	TOP1	Homo sapiens, Recombinant	Expressed in baculovirus	Diarect
IgM	IgM_Scl-70: trunc	DNA Topoisomerase 1 (Antigen Scl-70 Truncated)	TOP1	Homo sapiens, Recombinant	Expressed in baculovirus	Diarect
IgM	IgM_DNA Topoisomerase I (Scl-70; non recombinant; bovine)	DNA Topoisomerase 1 (Antigen Scl-70)	TOP1	Bos taurus, Native	N/A	Diarect
IgM	IgM_Sm (non-recombinant; bovine)	Small nuclear ribonucleoprotein Sm	SNRP	Bos taurus, Native	N/A	Diarect
IgM	IgM_OGDC-E2	2-oxoglutarate dehydrogenase complex (OGDC-E2 antigen, M2 component)	DLST	Homo sapiens, Recombinant	Expressed in baculovirus	Diarect
IgM	IgM_mouse fgl2	Fibronigen-like protein 2 / Fibroleukin	Fgl2	Mus musculus, Recombinant	UNKNOWN	Dr. Levy (University of Toronto)
IgM	IgM_HSP 70	Heat shock protein 70	HSPA1	Homo sapiens, Recombinant	Expressed in E.coli	Enzo Life Sciences
IgM	IgM_HSP 60	Heat shock protein 60	HSPD1	Homo sapiens, Recombinant	Expressed in E.coli	Enzo Life Sciences
IgM	IgM_C10	Type III Collagen	COL3A1	Homo sapiens, Native	Placenta	Sigma
IgM	IgM_Heparin	Heparan sulfate	N/A	Bos taurus, Native	Kidney	Sigma
IgM	IgM_EBNA-1	Epstein-Barr nuclear antigen 1	EBNA1	Epstein-Barr virus (Human herpesvirus 4), Peptide	N/A	Dr. Utz (Stanford University)
IgM	IgM_Fib I-S	Fibrinogen, Type I-S	FGA (63.5 KDa) + FGB (56 KDa) + FGG (47 KDa)	Bos taurus, Native	Plasma	Sigma
IgM	IgM_PL-12	Alanyl-tRNA Synthase (PL-12 antigen)	AARS1	Homo sapiens, Recombinant	Expressed in baculovirus	Diarect
IgM	IgM_La/SS-B	La / SS-B	SSB	Homo sapiens, Recombinant	Expressed in baculovirus	Diarect
IgM	IgM_Ku (p70/p80)	Ku protein (p70 and p80 subunits)	XRCC6 (Ku70) + XRCC5 (Ku80)	Homo sapiens, Recombinant	Expressed in baculovirus	Diarect
IgM	IgM_HGMEC Lysate	Glomerular endothelial cells	Protein lysate	Homo sapiens, Native	Kidney	Cell Systems
IgM	IgM_Ro/SS-A (60kD; recombinant)	Ro / SS-A	RO60	Homo sapiens, Recombinant	Expressed in E.coli	Diarect
IgM	IgM_Sp100	Nuclear autoantigen Sp-100	SP100	Homo sapiens, Recombinant	Expressed in baculovirus	Diarect
IgM	IgM_AT1	Angiotensin 2 type 1 receptor	AGTR1	Peptide	UNKNOWN	Genscript
IgM	IgM_Troponin C	Troponin C	TNNC1	Homo sapiens, Recombinant	Expressed in E.coli / Heart	CalBioreagents
IgM	IgM_HSP 27	Heat shock protein 27	HSPB1	Homo sapiens, Recombinant	Expressed in E.coli	Enzo Life Sciences
IgM	IgM_Actin (Bovine)	Actin	ACTB	Bos taurus, Native	Muscle	Sigma
IgM	IgM_Actin Rabbit	Actin (rabbit muscle)	ACTB	Oryctolagus cuniculus, Native	Muscle	Invitrogen (Molecular Probes)
IgM	IgM_Aggrecan	Aggrecan	ACAN (Aggrecan core protein)	Bos taurus, Native	Articular cartilage	Sigma
IgM	IgM_PBS	Buffer (vehicle control)	N/A	N/A	N/A	N/A
IgM	IgM_Thyrogobulin	Thyroglobulin	TG	Homo sapiens, Native	Thyroid glands	Diarect
IgM	IgM_BPI	Bactericidal permeability-increasing protein	BPI	Homo sapiens, Native	Buffy coats	Diarect
IgM	IgM_HCEC memb	Cardiac endothelial cells	Protein lysate (membrane)	Homo sapiens, Native	Heart	Dr. Rao (University Health Network)
IgM	IgM_Glycyl-tRNA Synthetase (EJ)	Glycyl-tRNA Synthetase	GARS1	Homo sapiens, Recombinant	Expressed in baculovirus	Diarect
IgM	IgM_Nup62	Nuclear pore glycoprotein p62	NUP62	Homo sapiens, Recombinant	Expressed in baculovirus	Diarect
IgM	IgM_LCI	Formiminotransferase	FTCD	Homo sapiens, Recombinant	Expressed in baculovirus	Diarect
IgM	IgM_alphaB-crystallin	Alpha-crystallin B chain	CRYAB	Homo sapiens, Recombinant	Expressed in E.coli	Enzo Life Sciences
IgM	IgM_Beta 2 Glyc	β2-Glycoprotein 1	APOH	Homo sapiens, Recombinant	Expressed in baculovirus	Diarect
IgM	IgM_Ox LDL	(P23) Copper Oxidized Low Density Lipoproteins	N/A	Homo sapiens, Native	Plasma	Academy Bio-Medical Company
IgM	IgM_Proteoglycan	Proteoglycan	N/A	Bos taurus, Native	Nasal septum	Sigma
IgM	IgM_LG3	Basement membrane-specific heparan sulfate proteoglycan core protein	HSPG2	Homo sapiens, Recombinant	UNKNOWN	Dr. Hebert (University of Montreal)
IgM	IgM_Ribo P2	Ribosomal Phosphoprotein P2	RPLP2	Homo sapiens, Recombinant	Expressed in E.coli	Diarect
IgM	IgM_SmD2	Small nuclear ribonucleoprotein Sm D2	SNRPD2	Homo sapiens, Recombinant	Expressed in baculovirus	Diarect
IgM	IgM_PR3	Proteinase 3	PR3	Homo sapiens, Native	Peripheral blood leucocytes	Diarect
IgM	IgM_snRNP C	U1 small nuclear ribonucleoprotein (C protein component)	SNRPC	Homo sapiens, Recombinant	Expressed in baculovirus	Diarect
IgM	IgM_snRNP 68 B/B	U1 small nuclear ribonucleoprotein 68 (Sm B/B antigen)	SNRNP70	Homo sapiens, Recombinant	Expressed in baculovirus	Diarect
IgM	IgM_smooth muscle	Human intestinal smooth muscle cell lysate	Protein lysate	Homo sapiens, Native	Intestine	ScienCell
IgM	IgM_Intrinsic Factor	Intrinsic Factor	IF	Homo sapiens, Recombinant	Expressed in baculovirus	Diarect
IgM	IgM_RNP/Sm (non-recombinant; bovine)	RNP/Sm ribonucleoprotein complex	N/A	Bos taurus, Native	Mixture of bovine tissues	Diarect
IgM	IgM_PDC-E2	Pyruvate dehydrogenase complex (PDC-E2 antigen, M2 component)	DLAT	Homo sapiens, Recombinant	Expressed in baculovirus	Diarect
IgM	IgM_dsDNA (plasmid)	dsDNA (plasmid)	N/A	N/A	Propagated in and purified from E.coli	Diarect
IgM	IgM_Measles	Rubeola (Measles) Antigen	Protein lysate (viral material partically purified)	Measles virus, Infected cells	Vero cell culture	Meridian
IgM	IgM_Laminin	Laminin	LAMA1, LAMB1, LAMC1, LAMC2	Mus musculus, Native	Engelbreth-Holm-Swarm sarcoma basement membrane	Sigma
IgM	IgM_C9	Type V Collagen	COL5A1	Homo sapiens, Native	Placenta	Sigma
IgM	IgM_Porcine Myosin	Myosin	MYO	Sus scrofa, Native	Heart	Sigma
IgM	IgM_TUBA1B protein	Tubulin alpha-1B chain	TUBA1B	Homo sapiens, Recombinant	Expressed in wheat germ	Abnova
IgM	IgM_Ald	Aldolase	ALDOA, ALDOB	Oryctolagus cuniculus, Native	Muscle	Sigma
IgM	IgM_TPO	Thyroid peroxidase	TPO	Homo sapiens, Recombinant	Expressed in baculovirus	Diarect
IgM	IgM_SRP54	Signal recognition particle 54 kDa protein	SRP54	Homo sapiens, Recombinant	Expressed in baculovirus	Diarect
IgM	IgM_PL-7	Threonyl-tRNA Synthase (PL-7 antigen)	TARS	Homo sapiens, Recombinant	Expressed in baculovirus	Diarect
IgM	IgM_Troponin I	Troponin I	TNNI3	Homo sapiens, Native	Heart	Sigma
IgM	IgM_beta 2 GPI (non-recombinant) (Bovine)	β2-Glycoprotein 1	APOH	Bos taurus, Native	Fetal calf serum	Diarect
IgM	IgM_Ro/SS-A (60 kD; non-recombinant; bovine)	Ro / SS-A	RO60	Bos taurus, Native	Mixture of bovine tissues	Diarect
IgM	IgM_M2	M2 mixture (PDC-E2 + OGDC-E2 + BCOADC-E2)	DLAT (PDC-E2), DLST (OGDC-E2), DBT (BCOADC-E2)	Homo sapiens, Recombinant	Expressed in baculovirus	Diarect
IgM	IgM_M2AR	Muscarinic M2 receptor	M2AR	Homo sapiens, Peptide	UNKNOWN	Genscript
IgM	IgM_A1AR	Alpha-1 adrenergic receptor	ADRA1A, ADRA1B, ADRA1C, ADRA1D	Homo sapiens, Peptide	UNKNOWN	Genscript
IgM	IgM_ICAM-1	Intercellular adhesion molecule 1	ICAM1	Homo sapiens, Recombinant	Expressed in CHO cells	ProSci
IgM	IgM_Alpha-KGDH	Alpha-ketoglutarate dehydrogenase	OGDH	Sus scrofa, Native	Heart	Sigma
IgM	IgM_Fib IV	Fibrinogen, type IV	FGA (63.5 KDa) + FGB (56 KDa) + FGG (47 KDa)	Bos taurus, Native	Plasma	Sigma
IgM	IgM_PCNA	Proliferating Cell Nuclear Antigen	PCNA	Homo sapiens, Recombinant	Expressed in baculovirus	Diarect
IgM	IgM_snRNP A	U1 small nuclear ribonucleoprotein (A protein component)	SNRPA	Homo sapiens, Recombinant	Expressed in baculovirus	Diarect
IgM	IgM_PM/Scl 75	PM / Scl-75	EXOSC9	Homo sapiens, Recombinant	Expressed in baculovirus	Diarect
IgM	IgM_HCEC total	Cardiac endothelial cells_1	Protein lysate (total, extracted with Triton X-100)	Homo sapiens, Native	Heart	Dr. Rao (University Health Network)
IgM	IgM_TIF1 gamma	Transcriptional intermediary factor 1 gamma	TRIM33	Homo sapiens, Recombinant	Expressed in baculovirus	Diarect
IgM	IgM_gp210	Nuclear pore membrane glycoprotein 210	NUP210	Homo sapiens, Recombinant	Expressed in baculovirus	Diarect
IgM	IgM_GP2	Glycoprotein 2	GP2	Homo sapiens, Recombinant	Expressed in baculovirus	Diarect
IgM	IgM_HSP 90	Heat shock protein 90	HSP90AA1 (alpha), HSP90AB1 (beta)	Homo sapiens, Native	HeLa cells	Enzo Life Sciences
IgM	IgM_HMG CoA	3-hydroxy-3-methylglutaryl-coenzyme A reductase	HMGCR	Homo sapiens, Recombinant	Expressed in E.coli	Cayman
IgM	IgM_C8	Type I Collagen	COL1A1	Homo sapiens, Native	Placenta	Sigma
IgM	IgM_dsDNA	dsDNA	N/A	Salmo salar, Native	Sperm	Sigma
IgM	IgM_PDH	Pyruvate dehydrogenase	PDHA1. PDHB	Sus scrofa, Native	Heart	Sigma
IgM	IgM_SmD1	Small nuclear ribonucleoprotein D1 polypeptide	SNRPD1	Homo sapiens, Recombinant	Expressed in baculovirus	Diarect
IgM	IgM_SmD	Mixture of small ribonucleoprotein polypeptides (D1, D2, D3)	SNRPD1, SNRPD2, SNRPD3	Homo sapiens, Recombinant	Expressed in baculovirus	Diarect
IgM	IgM_Mi-2	Chromodomain-helicase-DNA-binding protein (Mi-2 antigen)	CHD4	Homo sapiens, Recombinant	Expressed in baculovirus	Diarect
IgM	IgM_Ro/SS-A (52 KDa)	Ro / SS-A	TRIM21	Homo sapiens, Recombinant	Expressed in baculovirus	Diarect
IgM	IgM_CENP-A	Major centromere autoantigen A	CENPA	Homo sapiens, Recombinant	Expressed in baculovirus	Diarect
IgM	IgM_HCEC total Utz	Cardiac endothelial cells_2	Protein lysate (total, extracted with SDS)	Homo sapiens, Native	Heart	Dr. Rao (University Health Network)
IgM	IgM_Asparaginyl-tRNA Synthetase	Asparaginyl-tRNA Synthetase	NARS1	Homo sapiens, Recombinant	Expressed in baculovirus	Diarect
IgM	IgM_LKM 1 hp	Cytochrome P450 2D6 (LKM 1 antigen)	CYP2D6	Homo sapiens, Recombinant	Expressed in baculovirus	Diarect
IgM	IgM_tTG baculovirus	Tissue Transglutaminase	tTG	Homo sapiens, Recombinant	Expressed in baculovirus	Diarect
IgM	IgM_Alpha elastin	Alpha Elastin	EMILIN1	Homo sapiens, Recombinant	UNKNOWN	Dr. Keeley (University of Toronto)
IgM	IgM_Troponin T	Troponin T	TNNT2	Homo sapiens, Native	Heart	Sigma
IgM	IgM_GBM, diss	Alpha-3 chain of type IV Collagen (GBM antigen)	COL4A3	Homo sapiens, Recombinant	Expressed in baculovirus	Diarect
IgM	IgM_Cardiolipin C1649	Cardiolipin	N/A	Bos taurus, Native	Heart	Sigma
IgM	IgM_C6 7521	Type IV Collagen chains	COL4A2, COL4A3, COL4A4, COL4A5, COL4A6	Homo sapiens, Native	Placenta	Sigma
IgM	IgM_PM/Scl 100	PM / Scl-100 (Scleroderma antigen protein complex)	EXOSC10	Homo sapiens, Recombinant	Expressed in baculovirus	Diarect
IgM	IgM_snRNP 68	U1 small nuclear ribonucleoprotein 68	SNRNP70	Homo sapiens, Recombinant	Expressed in E.coli	Diarect
IgM	IgM_CENP-B	Major centromere autoantigen B	CENPB	Homo sapiens, Recombinant	Expressed in baculovirus	Diarect
IgM	IgM_Desmin	Desmin	DES	Homo sapiens, Recombinant	Expressed in E.coli	GenWay
IgM	IgM_beta 2 GPI (non-recombinant) (Human)	β2-Glycoprotein 1	APOH	Homo sapiens, Native	Serum	Diarect
IgM	IgM_Nucleosome (non-recombinant; bovine)	Nucleosome	N/A	Bos taurus, Native	Mixture of bovine tissues	Diarect
IgM	IgM_BCOADC-E2	2-oxo-acid dehydrogenase complex (BCOADC-E2 antigen, M2 component)	DBT	Homo sapiens, Recombinant	Expressed in baculovirus	Diarect
IgM	IgM_human fgl2	Fibronigen-like protein 2 / Fibroleukin	FGL2	Homo sapiens, Recombinant	Dr. Levy (University of Toronto)	N/A
IgM	IgM_B1AR	Beta-1 adrenergic receptor	ADRB1	Peptide	UNKNOWN	Genscript
IgM	IgM_Grp78/BiP	Heat shock 70 kDa protein 5	GRP78 (HSPA5)	Mesocricetus auratus, Recombinant	Expressed in E.coli	Enzo Life Sciences
IgM	IgM_HSP 40	Heat shock protein 40, DnaJ protein homolog 1	DNAJB11	Homo sapiens, Recombinant	Expressed in E.coli	Enzo Life Sciences
IgM	IgM_ssDNA	ssDNA	N/A	Bos taurus, Native	Calf thymus	Sigma
IgM	IgM_Ribo P0	Ribosomal Phosphoprotein P0	RPLP0	Homo sapiens, Recombinant	Expressed in baculovirus	Diarect
IgM	IgM_Nucleolin	Nucleolin	NCL	Homo sapiens, Recombinant	Expressed in baculovirus	Diarect
IgM	IgM_SmD3	Small nuclear ribonucleoprotein Sm D3	SNRPD3	Homo sapiens, Recombinant	Expressed in baculovirus	Diarect
IgM	IgM_alpha-Actinin	Alpha-actinin	ACTN2, ACTN4	Gallus gallus domesticus, Native	Gizzard	Sigma
IgM	IgM_B2AR	Beta-2 adrenergic receptor	ADRB2	Peptide	UNKNOWN	Genscript
IgM	IgM_C4	Type IV Collagen chains	COL4A1, COL4A2, COL4A3, COL4A4, COL4A5, COL4A6	Homo sapiens, Native	Placenta	Sigma
IgM	IgM_Enolase	Beta-enolase	ENO3	Oryctolagus cuniculus, Native	Muscle	Sigma
IgM	IgM_Fib I	Fibrinogen, type I-S	FGA (63.5 KDa) + FGB (56 KDa) + FGG (47 KDa)	Homo sapiens, Native	Plasma	Sigma
IgM	IgM_HSP 47	Heat shock protein 47, Colligin	HSP47	Homo sapiens, Recombinant	Expressed in E.coli	Enzo Life Sciences
IgM	IgM_MP (Antigona)	2-Methacryloyloxyethyl phosphorylcholine	N/A	Biocompatible polymer	N/A	Sigma
IgM	IgM_PTC (Antigona)	L-α-Phosphatidylcholine	N/A	Egg yolk, Native	N/A	Sigma
IgM	IgM_Vimentin	Vimentin	VIM	Homo sapiens, Recombinant	Expressed in E.coli	Enzo Life Sciences
IgM	IgM_Human IgA	Human IgA	N/A	Homo sapiens, Native	Serum	Dr.Cardella (University of Toronto)
IgM	IgM_Human IgG	Human IgG	N/A	Homo sapiens, Native	Serum	Jackson Immunoresearch
IgM	IgM_human IgG F(ab)2	Human IgG, F(ab)2 fragment	N/A	Homo sapiens, Native	Serum	Dr.Cardella (University of Toronto)
IgM	IgM_human IgG Fc	Human IgG, Fc fragment	N/A	Homo sapiens, Native	Serum	Dr.Cardella (University of Toronto)
IgM	IgM_Human IgM	Human IgM	N/A	Homo sapiens, Native	Serum	Jackson Immunoresearch
IgM	IgM_mouse IgG F(ab')2	Mouse IgG, F(ab)2 fragment	N/A	Mus musculus, Native	Serum	Jackson Immunoresearch
IgM	IgM_mouse IgG Fc	Mouse IgG, Fc fragment	N/A	Mus musculus, Native	Serum	Jackson Immunoresearch
IgM	IgM_mouse IgM	Mouse IgM	N/A	Mus musculus, Native	Serum	Biolegend
IgM	IgM_whole mouse IgG	Mouse IgG	N/A	Mus musculus, Native	Serum	Jackson Immunoresearch
