## Supplemental Table 2 for "Autoantibodies Against Ro/SS-A, CENP-B, and La/SS-B are Increased in Patients with Kidney Allograft Antibody-Mediated Rejection"

### Sheet: Sheet1
Table S2. Pre-transplant antibodies against non-HLA antigens significantly altered between sexes. IgG (green)and IgM (yellow) antibodies significantly increased before transplant in male or female patients, are summarized. P value <0.05 was considered significant. Ig, immunoglobulin; SEM, standard error of the median.
Antibody class	Antibody name	Antigen specificity	Gene name (Uniprot ID)	Antibody levels
				BEFORE TRANSPLANT
				MALE (Median ± SEM)	FEMALE (Median ± SEM)	P value
IgG	IgG Grp78/BiP	Heat shock 70 kDa protein 5	GRP78 (HSPA5)	760.0 ± 301.1	344.5 ± 143.8	0.00159124
IgG	IgG HGMEC Lysate	Glomerular endothelial cells	Protein lysate	971.5 ± 86.5	809.2 ± 45.6	0.00480117
IgG	IgG Asparaginyl-tRNA Synthetase	Asparaginyl-tRNA Synthetase	NARS1	303.0 ± 586.3	0 ± 166.0	0.0226616
IgG	IgG Collagen V	Type V Collagen	COL5A1	0 ± 8.8	0 ± 29.2	0.0273885
IgG	IgG beta 2 GPI (NR,H)	β2-Glycoprotein 1	APOH	0 ± 36.1	0 ± 0	0.0344777
IgM	IgM dsDNA (plasmid)	dsDNA (plasmid)	N/A	428.5 ± 192.2	841 ± 146.4	0.0167123
IgM	IgM dsDNA	dsDNA	N/A	1104.0 ± 373.4	1964.5 ± 347.9	0.0283961
IgM	IgM ssDNA	ssDNA	N/A	3206.0 ± 935.7	4775.5 ± 851.8	0.0375838
