## Supplemental Table 4 for "Autoantibodies Against Ro/SS-A, CENP-B, and La/SS-B are Increased in Patients with Kidney Allograft Antibody-Mediated Rejection"

### Sheet: Table S4A AMR&MIXEDvsACR_Cont
Table S4A. External validation of key non-HLA antibodies. The levels of IgG (green) and IgM (yellow) non-HLA antibodies significantly increased at diagnosis in AMR/Mixed rejection in the discovery cohort were interrogated in a second, independent cohort. P value < 0.05 was considered significant. Ig, immunoglobulin; AMR, antibody-mediated rejection; ACR, acute cellular rejection; SEM, standard er…
Antibody class	Antibody name	Antigen specificity	Gene name (Uniprot ID)	Antibody levels			Differential levels analysis
				AT DIAGNOSIS			AMR/MIXED vs ACR	AMR/MIXED vs CONTROL
				ACR (Median ± SEM)	AMR/MIXED (Median ± SEM)	CONTROL (Median ± SEM)	P value	P value
IgG	IgG Ro / SS-A (52 KDa)	Ro / SS-A (52 KDa)	TRIM21	383 ± 477.8	9002 ± 2914.2	228 ± 1125.8	0.00823892	0.00434241
IgG	IgG La / SS-B	La / SS-B	SSB	282 ± 387.9	557 ± 167.3	206 ± 1387.0	0.0597234	0.018684
IgG	IgG CENP-B	Major centromere autoantigen B	CENPB	240 ± 2734.4	440 ± 188.6	0 ± 327.5	0.273438	0.173433
IgG	IgG Ribo P1	Ribosomal Phosphoprotein P1	RPLP1	0 ± 30.7	0 ± 0	0 ± 39.6	0.298421	0.343644
IgG	IgG PDH	PDH	PDH	0 ± 23.4	292 ± 83.5	0 ± 68.1	0.0162978	0.132789
IgM	IgM Ro / SS-A (52 KDa)	Ro / SS-A (52 KDa)	TRIM21	404 ± 221.1	304 ± 200.7	224 ± 74.8	0.747202	0.596562
IgM	IgM La / SS-B	La / SS-B	SSB	0 ± 80.6	254 ± 146.2	0 ± 61.1	0.462027	0.422183
IgM	IgM CENP-B	Major centromere autoantigen B	CENPB	266 ± 98.2	972 ± 302.5	200 ± 123.1	0.0576549	0.0533201
IgM	IgM Ribo P1	Ribosomal Phosphoprotein P1	RPLP1	0 ± 21.0	0 ± 91.5	0 ± 39.3	0.11249	0.0505904
IgM	IgM PDH	PDH	PDH	0 ± 18.5	0 ± 45.2	0 ± 13.2	0.82672	0.602146

### Sheet: Table S4B AVRvsACR_Cont
Table S4B. External validation of key non-HLA antibodies. The levels of IgG (green) and IgM (yellow) non-HLA antibodies significantly increased at diagnosis in AMR/Mixed rejection in the discovery cohort were interrogated in a second, independent cohort. P value < 0.05 was considered significant. Ig, immunoglobulin; AVR, acute vascular rejection; ACR, acute cellular rejection; SEM, standard error…
Antibody class	Antibody name	Antigen specificity	Gene name (Uniprot ID)	Antibody levels			Differential levels analysis
				AT DIAGNOSIS			AVR vs ACR	AVR vs CONTROL
				ACR (Median ± SEM)	AVR (Median ± SEM)	CONTROL (Median ± SEM)	P value	P value
IgG	IgG Ro / SS-A (52 KDa)	Ro / SS-A (52 KDa)	TRIM21	515.5 ± 560.7	668 ± 1264.6	228 ± 1125.8	0.293843	0.0152984
IgG	IgG La / SS-B	La / SS-B	SSB	302.5 ± 455.3	354 ± 124.1	206 ± 1387.0	0.951296	0.454022
IgG	IgG CENP-B	Major centromere autoantigen B	CENPB	227 ± 3250.2	318 ± 140.2	0 ± 327.5	0.636759	0.462797
IgG	IgG Ribo P1	Ribosomal Phosphoprotein P1	RPLP1	0 ± 35.9	0 ± 113.7	0 ± 39.6	0.978469	0.740427
IgG	IgG PDH	PDH	PDH	0 ± 27.7	0 ± 47.1	0 ± 68.1	0.289077	0.774325
IgM	IgM Ro / SS-A (52 KDa)	Ro / SS-A (52 KDa)	TRIM21	424 ± 258.1	236 ± 190.4	224 ± 74.8	0.205374	0.979402
IgM	IgM La / SS-B	La / SS-B	SSB	0 ± 93.0	0 ± 71.8	0 ± 61.1	0.460604	0.463734
IgM	IgM CENP-B	Major centromere autoantigen B	CENPB	264 ± 111.7	672 ± 179.1	200 ± 123.1	0.0588205	0.0133669
IgM	IgM Ribo P1	Ribosomal Phosphoprotein P1	RPLP1	0 ± 24.7	0 ± 33.2	0 ± 39.3	0.918948	0.534918
IgM	IgM PDH	PDH	PDH	0 ± 21.7	0 ± 20.9	0 ± 13.2	0.757657	0.787504
